# Decoding RNA Metabolism by RNA-linked CRISPR Screening in Human Cells

**DOI:** 10.1101/2024.07.25.605204

**Authors:** Patrick J. Nugent, Heungwon Park, Cynthia L. Wladyka, Katharine Y. Chen, Christine Bynum, Grace Quarterman, Andrew C. Hsieh, Arvind Rasi Subramaniam

## Abstract

RNAs undergo a complex choreography of metabolic processes in human cells that are regulated by thousands of RNA-associated proteins. While the effects of individual RNA-associated proteins on RNA metabolism have been extensively characterized, the full complement of regulators for most RNA metabolic events remain unknown. Here we present a massively parallel RNA-linked CRISPR (ReLiC) screening approach to measure the responses of diverse RNA metabolic events to knockout of 2,092 human genes encoding all known RNA-associated proteins. ReLiC screens highlight modular interactions between gene networks regulating splicing, translation, and decay of mRNAs. When combined with biochemical fractionation of polysomes, ReLiC reveals striking pathway-specific coupling between growth fitness and mRNA translation. Perturbing different components of the translation and proteostasis machineries have distinct effects on ribosome occupancy, while perturbing mRNA transcription leaves ribosome occupancy largely intact. Isoform-selective ReLiC screens capture differential regulation of intron retention and exon skipping by SF3b complex subunits. Chemogenomic screens using ReLiC decipher translational regulators upstream of mRNA decay and uncover a role for the ribosome collision sensor GCN1 during treatment with the anti-leukemic drug homoharringtonine. Our work demonstrates ReLiC as a versatile platform for discovering and dissecting regulatory principles of human RNA metabolism.
