## Supplemental Tables 1-8 in CSV format, zipped together for "Decoding RNA Metabolism by RNA-linked CRISPR Screening in Human Cells": table_s2_list_of_plasmids.csv

Plasmid	Genotype	Source
lentiCas9-Blast	-	Sanjana 2014 (Addgene 52962)
pAS194	pLenti_mNeonGreen_sgEIF2AK4_1_2	This work
pAS232	pU6_sgRNA_GCN1_1_2_Bxb1attB_GA_mCherry_puro	This work
pAS243	hU6_tracrRNAv2_AmpR_mU6_tracrRNAv1_cHS4_pTET_Bglob_PTC_HA_barcode1_20xN_R1_T7_Bxb1attBGA_mCherry_puro_barcode1_20xN_KanR	This work
pAS244	hU6_tracrRNAv2_AmpR_mU6_tracrRNAv1_cHS4_pTET_Bglob_NTC_HA_barcode2_20xN_R1_T7_Bxb1attBGA_mCherry_puro_barcode2_20xN_KanR	This work
pAS251	hU6_sgRNA_GCN1_1_2_cHS4_pTet_EYFPwt_HA_bGHpA_Bxb1attB_GA_mCherry_puro	This work
pAS254	pU6_sgRNA_FLUC_1_2_cHS4_pTet_EYFP_HA_bGHpA_Bxb1attB_GA_mCherry_puro	This work
pAS298	hU6_sgaqr-1_tracrRNAv2_AmpR_mU6_sgaqr-2_tracrRNAv1_NotI_bghpA_Bxb1attB_GA_mCherry_puro	This work
pAS307	hU6_sgsf3b6-3_tracrRNAv2_AmpR_mU6_sgsf3b6-4_tracrRNAv1_NotI_bghpA_Bxb1attB_GA_mCherry_puro	This work
pAS308	hU6_sgsf3b5-1_tracrRNAv2_AmpR_mU6_sgsf3b5-2_tracrRNAv1_NotI_bghpA_Bxb1attB_GA_mCherry_puro	This work
pAS310	hU6_sgaqr-1_tracrRNAv2_AmpR_mU6_sgaqr-2_tracrRNAv1_cHS4_pTet_bglob_NTC_HA_barcode2_bghpA_Bxb1attB_GA_mCherry_puro	This work
pAS319	hU6_sgsf3b5-1_tracrRNAv2_AmpR_mU6_sgsf3b5-2_tracrRNAv1_cHS4_pTet_bglob_NTC_HA_barcode2_bghpA_Bxb1attB_GA_mCherry_puro	This work
pAS320	hU6_sgsf3b6-3_tracrRNAv2_AmpR_mU6_sgsf3b6-4_tracrRNAv1_cHS4_pTet_bglob_NTC_HA_barcode2_bghpA_Bxb1attB_GA_mCherry_puro	This work
pAS321	hU6_sgFLuc-1_tracrRNAv2_AmpR_mU6_FLuc-2_tracrRNAv1_cHS4_pTet_bglob_NTC_HA_barcode2_bghpA_Bxb1attB_GA_mCherry_puro	This work
pASHS11	pAAVS1P-iCAG.copGFP	Cerbine 2015 (Addgene 66577)
pASHS29	AAVS1 T2 CRISPR in pX330	Natsume 2016 (Addgene 72833)
pASHS70	brunello_library_in_lentiGuide-Puro-backbone	Doench 2016 (Addgene 73178)
pHPHS3	mtk2_007_pEF1alpha	Fonseca 2019 (Addgene 123702)
pHPHS5	mtk4b_002_tSV40	Fonseca 2019 (Addgene 123843)
pHPHS7	mtk6_009 CMV-Hygro-bgPA	Fonseca 2019 (Addgene 123863)
pHPHS27	mtk8b_LA_AAVS1_SA_neoR	Fonseca 2019 (Addgene 123742)
pHPHS109	AttB_mCherry	Shukla2021 (Addgene 171598)
pHPHS111	G384A_pLenti-TetBattP(GT)-BFP-2A-iCasp9-2A-Blast_rtTA3	Roelle2023 (Addgene 200630)
pHPHS115	pCAGGS-Bxb1o_nlsFLAG	Alexander 2019 (Addgene 119901)
pHPHS232	AAVS1P_pTet_BxB1-attP_BFP-iCasp9-Blast-rTTA3	This work
pHPHS714	pJRH051_LV-U6-sgRNA-DEST-EF1a-mNeon	Hamilton 2021 (Addgene 171625)
pHPHS800	cHS4_pEF1a_Bxb1attPGA_Bxb1attB_Cas9_hygro	This work
pHPHS806	cHS4_pTET_EcoRI_KpnI_EYFP_bghpA_Bxb1attB_GA_NheI_mCherry_puro_SV40pA	This work
pHPHS841	tracrRNA_v2_AmpR_ColE1_mU6	This work
pHPHS843	cHS4_pTET_EYFPwt_bghpA_Bxb1attBGA_mCherry_puro_barcode1	This work
pHPHS844	cHS4_pTET_EYFPwt_bghpA_Bxb1attBGA_mCherry_puro_barcode2	This work
pHPHS845	cHS4_pTET_EYFPwt_bghpA_Bxb1attBGA_mCherry_puro_barcode3	This work
pHPHS846	cHS4_pTET_EYFPwt_bghpA_Bxb1attBGA_mCherry_puro_barcode4	This work
pHPHS853	cHS4_pTET_EYFP_HA_barcode3_bghpA_Bxb1attBGA_mCherry_puro_barcode3	This work
pHPHS859	pU6_sgRNAdropout_NotI_EcoRV_R1_T7_bghpA_Bxb1attB_GA_mCherry_puro_EcoRI_KanR	This work
pHPHS913	hU6_sgFluc-1_tracrRNAv2_AmpR_mU6_Fluc-2_tracrRNAv1_NotI_bghpA_Bxb1attB_GA_mCherry_puro	This work
pHPHS926	cHS4_pTet_bglobin_PTC_HA_barcode1_bghpA_Bxb1attBGA_mCherry_puro_barcode1	This work
pHPHS927	cHS4_pTet_bglobin_NTC_HA_barcode2_bghpA_Bxb1attBGA_mCherry_puro_barcode2	This work
pHPHS928	hU6_sgRNA1_sgRNA2_tracrRNAv1_NotI_EcoRV_R1_T7_AscI_EcoRI_KanR	This work
pHPHS932	hU6_sgRNA1_sgRNA2_tracrRNAv1_NotI_20xN_R1_T7_AscI_20xN_KanR	This work
pHPHS934	hU6_tracrRNAv2_AmpR_mU6_tracrRNAv1_NotI_20xN_R1_T7_AscI_20xN_KanR	This work
pHPHS937	hU6_tracrRNAv2_AmpR_mU6_tracrRNAv1_NotI_20xN_R1_T7_Bxb1attBGA_mCherry_puro_barcode2_20xN_KanR	This work
pHPHS938	hU6_tracrRNAv2_AmpR_mU6_tracrRNAv1_NotI_20xN_R1_T7_Bxb1attBGA_mCherry_puro_barcode3_20xN_KanR	This work
pHPHS940	hU6_tracrRNAv2_AmpR_mU6_tracrRNAv1_NotI_20xN_R1_T7_Bxb1attBGA_mCherry_puro_barcode1_20xN_KanR	This work
pHPHS951	hU6_tracrRNAv2_AmpR_mU6_tracrRNAv1_cHS4_pTET_EYFP_HA_barcode3_20xN_R1_T7_Bxb1attBGA_mCherry_puro_barcode3_20xN_KanR	This work
pPBHS126	pRRL U6-empty-gRNA-MND-Cas9-t2A-Blast	Gray 2016
pPBHS285	AAVS1_puro_CMV_hsmKate2_2A-H2B-EcoRV-R1-T7-2A_eYFP	Burke 2022
pYTK001	entry_vector_chl_Part_Plasmid_Entry_Vector	Lee 2015 (Addgene 65108)
pYTK083	8_amp_AmpR_ColE1	Lee 2015 (Addgene 65190)
pYTK089	8a_amp_AmpR_ColE1	Lee 2015 (Addgene 65196)
pYTK090	8a_kan_KanR_ColE1	Lee 2015 (Addgene 65197)
