## Supplemental Tables 1-8 in CSV format, zipped together for "Decoding RNA Metabolism by RNA-linked CRISPR Screening in Human Cells": table_s3_list_of_oligonucleotides.csv

Primer	Sequence
oAS1292	ctggccaccgtcggcgtcAGCcccgaccaccagggcaag
oAS1315	acggttatccacagaatc
oAS1331	ggcgatccagacatgata
oAS1334	gttttagagctagaaatagc
oAS1378	CCGCTCCCattaagcttgtgccccagtttg
oAS1386	cggtgtttcgtcctttccacaagatatata
oAS1406	gattctgtggataaccgtctagagggcctatttcccatgatt
oAS1407	ggaaaggacgaaacaccggatccgaaagtgaaacgtg
oAS1408	gctatttctagctctaaaactcgagtataaacgcagaaaggcccacc
oAS1411	gtgttacaaccaattaacca
oAS1482	CCGGCTTGtcgacgacggcggtctccgtcgtcaggatcatcc
oAS1490	ctgacctcttctcttcctcccacagg
oAS1491	ccatagagcccaccgcatcccca
oAS1494	gcaaactggggcacaagcttaat
oAS1532	gtcagtgagaatattggcgcgccgatatccgatgaggccctttcgtcttcactc
oAS1533	ggagtcagtgagaatattgtttaaacccgcgttacataacttacggtaaatgg
oAS1534	gtatcttatcatgtctggatcttacccggggagcatgtcaagg
oAS1535	gatccagacatgataagatacattg
oAS1536	ctgtcaccaatcctgtccctagtgtttattgcagcttataatgg
oAS1540	ggatgatcctgacgacggagaccgccgtcgtcgaCAAGCCGG
oAS1571	tggttaattggttgtaacacGGTACCgtttattgcagcttataatggttac
oAS1572	acggcgatctttccgcggccgctgtccccgtgagctcgcaaaaaagcaccgactcggtgc
oAS1573	gcgaggatctctctgatggcgcgccagatggctggcaactagGCTAATACGACTCACTA
oAS1574	agatcggaagagcgtcgtgCCTATAGTGAGTCGTATTAGCctagttgccagccatctg
oAS1575	cttatcatgtctggatcgccNNNNNNNNNNNNNNNNNNNNgcgaggatctctctgatg
oAS1576	cgcggaaagatcgccgtgtaaGCNNNNNNNNNNNNNNNNNNNNagatcggaagagcgtcg
oAS1577	cgcggaaagatcgccgtgtaaGCgatatcagatcggaagagcgtcg
oAS1578	cttatcatgtctggatcgccgaattcgcgaggatctctctgatg
oAS1612	ggctttatatatcttgtggaaaggacgaaacaccg
oAS1613	gactagccttattttaacttgctatttctagctctaaaac
oAS1701	ACGACTCACTATAGGcacgacgctcttccgatct
oAS1702	tggcgcgccatcagagagatcctcgc
oAS1848	ccgccgtcgtcgacaagccggTTTGTACCGTACACCACTGAGTCCGCGGTGGTTGACCAG
oAS1853	cctcctcgcccttgctcaccatGGTGGCTAGcgcggatgatcctgacgacggagtccgcc
oAS1854	ggatgcggtgggctctatggccggcttgtcgacgacggcggactccgtcgtcaggatcat
oAS1875	tataaacgcagaaaggcccaccc
oAS1876	tcatgaccaaaatcccttaacgtgagt
oAS1877	aggatcttcacctagatccttttaaattaaaaatgaag
oAS1883	ctcatcaatgtatcttatcatgtctggatccgcggccgcgaggatctctctgatggCGTG
oAS1884	ctcatcaatgtatcttatcatgtctggatccgcggccgcgaggatctctctgatggCACT
oAS1885	ctcatcaatgtatcttatcatgtctggatccgcggccgcgaggatctctctgatggATTG
oAS1886	ctcatcaatgtatcttatcatgtctggatccgcggccgcgaggatctctctgatggGATC
oAS1899	gtggaaaggacgaaacaccgNNNNNNNNNNNNNNNNNNNNgtttctgagacgcgtctctgttggNNNNNNNNNNNNNNNNNNNNgttttagagctagaaatagcaagtt
oAS2029	CCTGGGCAGCTCCTGGGC
oAS2037	tggaaaggacgaaacaccGCTGGCCAAGAAACACTGTGGTTTCAGAGCTACAGCAGAAAT
oAS2038	gtttccagcatagctcttaaacCCACGATGGAGTCGTCTTGCCAAcaaggtggttctcca
oAS2069	cttgtggaaaggacgaaacaccgTCACCAACAGGTACTTCGGGTTTCAGAGCTACAGCAG
oAS2070	cttgctatttctagctctaaaacCACCGCAGATGTGGAGGTTCCAAcaaggtggttctcc
oAS2137	cttgtggaaaggacgaaacaccgGGTCCAAAAAACTTGACCAgtttcagagctacagcag
oAS2138	CTTGCTATTTCTAGCTCTAAAACGGTCTTCGTAAGCATGATGCCAACAAGGTGGTTCTCC
oAS2155	cttgtggaaaggacgaaacaccgGTAGGAGCAGTACGAGTCGgtttcagagctacagcag
oAS2156	CTTGCTATTTCTAGCTCTAAAACCTTGGTGGTGTCGGCGTGGCCAACAAGGTGGTTCTCC
oAS2157	cttgtggaaaggacgaaacaccgACAAACATTGAATCCCGATgtttcagagctacagcag
oAS2158	CTTGCTATTTCTAGCTCTAAAACCATAGACCACATAAGCTGTCCAACAAGGTGGTTCTCC
oHP604	GCCTGCACCTGAGGAGTGAA
oJY1	CAAGCAGAAGACGGCATACGAGATATCACGcggcgtacccatacgatgttccggattacg
oJY2	CAAGCAGAAGACGGCATACGAGATCGATGTcggcgtacccatacgatgttccggattacg
oJY3	CAAGCAGAAGACGGCATACGAGATTTAGGCcggcgtacccatacgatgttccggattacg
oJY4	CAAGCAGAAGACGGCATACGAGATTGACCAcggcgtacccatacgatgttccggattacg
oJY5	CAAGCAGAAGACGGCATACGAGATACAGTGcggcgtacccatacgatgttccggattacg
oJY6	CAAGCAGAAGACGGCATACGAGATGCCAATcggcgtacccatacgatgttccggattacg
oJY7	CAAGCAGAAGACGGCATACGAGATCAGATCcggcgtacccatacgatgttccggattacg
oJY8	CAAGCAGAAGACGGCATACGAGATACTTGAcggcgtacccatacgatgttccggattacg
oJY9	CAAGCAGAAGACGGCATACGAGATGATCAGcggcgtacccatacgatgttccggattacg
oJY10	CAAGCAGAAGACGGCATACGAGATTAGCTTcggcgtacccatacgatgttccggattacg
oJY11	CAAGCAGAAGACGGCATACGAGATGGCTACcggcgtacccatacgatgttccggattacg
oJY12	CAAGCAGAAGACGGCATACGAGATCTTGTAcggcgtacccatacgatgttccggattacg
oJY13	CAAGCAGAAGACGGCATACGAGATAGTCAAcggcgtacccatacgatgttccggattacg
oJY14	CAAGCAGAAGACGGCATACGAGATCACCGGcggcgtacccatacgatgttccggattacg
oKC185	CGGCCATCTTGTGGAAAGGACGAAACACCG
oKC186	CGGTGTTTCGTCCTTTCCACAAGATGGCCG
oKC196	CAAGCAGAAGACGGCATACGAGATGTGTAGCGGCCATCTTGTGGAAAGGACGAAACACCG
oPB466	cccatggtcttcttctgcatta
oPB467	aggacggcgagttcatcta
oPN719	ACCTTCCAGGGTCAAGGA
oPN726	aatgatacggcgaccaccgagatctacacatcttatcatgtctggatcgcc
oPN730	CAAGCAGAAGACGGCATACGAGATGGTAGCcggcgtacccatacgatgttccggattacg
oPN731	cggcgtacccatacgatgttccggattacgctTAG
oPN732	CTAagcgtaatccggaacatcgtatgggtacgccg
oPN734	CAAGCAGAAGACGGCATACGAGATACTGATacctggtgcatgacccgcaagcccggtgcc
oPN735	cgcgctcatcaatgtatcttatcatgtctggatcgcc
oPN736	tgacccgcaagcccggtgcctga
oPN737	cgggcttgcgggtcatgcaccaggt
oPN738	CAAGCAGAAGACGGCATACGAGATGAGTGGcggcgtacccatacgatgttccggattacg
oPN739	CAAGCAGAAGACGGCATACGAGATATGAGCacctggtgcatgacccgcaagcccggtgcc
oPN748	cttgtggaaaggacgaaacaccgCAACCGCGAAAAAGTTGCGGTTTCAGAGCTACAGCAG
oPN749	cttgctatttctagctctaaaacGCGTCGAAGATGTTGGGGTCCAAcaaggtggttctcc
oPN775	agatcggaagagcgtcgtgCCTATAGTGAGtcgt
oPN776	aatgatacggcgaccaccgagatctacac
oPN777	atgatacggcgaccaccgagatctacacNNNNNNNacgaCTCACTATAGGcacgacgctc
oPN778	ggcgatccagacatgataagatacattgatgagcgcg
oPN779	cggcgaccaccgagatctacacNNNNNNNcgcgctcatcaatgtatcttatcatgtctgg
oPN789	GATGGTTCTTCCATATTCCCACAGC
oPN809	CAAGCAGAAGACGGCATACGAGATCGTACGcggcgtacccatacgatgttccggattacg
oPN815	CAAGCAGAAGACGGCATACGAGATGTTTCGcggcgtacccatacgatgttccggattacg
oPN816	CAAGCAGAAGACGGCATACGAGATGTGGCCcggcgtacccatacgatgttccggattacg
oPN817	CAAGCAGAAGACGGCATACGAGATGTGAAAcggcgtacccatacgatgttccggattacg
oPN818	CAAGCAGAAGACGGCATACGAGATGTCCGCcggcgtacccatacgatgttccggattacg
oPN819	CAAGCAGAAGACGGCATACGAGATGTAGAGcggcgtacccatacgatgttccggattacg
oPN820	CAAGCAGAAGACGGCATACGAGATCCGTCCcggcgtacccatacgatgttccggattacg
oPN821	CAAGCAGAAGACGGCATACGAGATATGTCAcggcgtacccatacgatgttccggattacg
oPN822	CAAGCAGAAGACGGCATACGAGATAGTTCCcggcgtacccatacgatgttccggattacg
oPN823	CAAGCAGAAGACGGCATACGAGATATTCCTacctggtgcatgacccgcaagcccggtgcc
oPN824	CAAGCAGAAGACGGCATACGAGATCAAAAGacctggtgcatgacccgcaagcccggtgcc
oPN825	CAAGCAGAAGACGGCATACGAGATCAACTAacctggtgcatgacccgcaagcccggtgcc
oPN841	CTCTGCCTATTGGTCTATTTTCCCACCCTTAGG
oTB11	CAGGTGGCACTTTTCGGGGAAATGT
