## Supplemental Tables 1-8 in CSV format, zipped together for "Decoding RNA Metabolism by RNA-linked CRISPR Screening in Human Cells": table_s4_list_of_celllines.csv

Cell line ID	Genotype	Integrated plasmid	Source
HEK293T	HEK293T	-	ATCC CRL-3216
hsAS103	HEK293T AAVS1::pTet_Cas9-T2A-hygro_cHS4_pEF1a_mCherry_puro_KanR_pU6_sgRNA_AQR_1_2_cHS4_pTet_Bglob_NTC_HA_bGHpA	pHPHS232, pHPHS800, pAS310	This work
hsAS112	HEK293T AAVS1::pTet_Cas9-T2A-hygro_cHS4_pEF1a_mCherry_puro_KanR_pU6_sgRNA_SF3B5_1_2_cHS4_pTet_Bglob_NTC_HA_bGHpA	pHPHS232, pHPHS800, pAS319	This work
hsAS113	HEK293T AAVS1::pTet_Cas9-T2A-hygro_cHS4_pEF1a_mCherry_puro_KanR_pU6_sgRNA_SF3B6_3_4_cHS4_pTet_Bglob_NTC_HA_bGHpA	pHPHS232, pHPHS800, pAS320	This work
hsAS114	HEK293T AAVS1::pTet_Cas9-T2A-hygro_cHS4_pEF1a_mCherry_puro_KanR_pU6_sgRNA_FLUC_1_2_cHS4_pTet_Bglob_NTC_HA_bGHpA	pHPHS232, pHPHS800, pAS321	This work
hsPB126	HEK293T AAVS1::pTet_BxB1-attP_BFP-iCasp9-Blast-rTTA3	pHPHS232	This work
hsPN266	HEK293T AAVS1::pTet_Cas9-T2A-hygro_cHS4_pEF1a_Bxb1attPGA_BFP-iCasp9-Blast-rTTA3	pHPHS232, pHPHS800	This work
hsPN285	HEK293T AAVS1::pTet_Cas9-T2A-hygro_cHS4_pEF1a_mCherry_puro_20xN_KanR_cHS4_U6_mU6_custom_rbp_dual_sgRNA_library_pTet_EYFPwt_20xN_bghpA	pHPHS232, pHPHS800, pHPHS951	This work
hsPN305	HEK293T AAVS1::pTet_Cas9-T2A-hygro_cHS4_pEF1a_mCherry_puro_20xN_KanR_cHS4_U6_mU6_custom_rbp_dual_sgRNA_library_pTet_Bglob_PTC_20xN_bghpA	pHPHS232, pHPHS800, pAS243	This work
hsPN306	HEK293T AAVS1::pTet_Cas9-T2A-hygro_cHS4_pEF1a_mCherry_puro_20xN_KanR_cHS4_U6_mU6_custom_rbp_dual_sgRNA_library_pTet_Bglob_NTC_20xN_bghpA	pHPHS232, pHPHS800, pAS244	This work
hsPN309	HEK293T AAVS1::pTet_Cas9-T2A-hygro_cHS4_pEF1a_mCherry_puro_KanR_pU6_sgRNA_GCN1_1_2_cHS4_pTet_EYFP_HA_bGHpA	pHPHS232, pHPHS800, pAS251	This work
hsPN313	HEK293T AAVS1::pTet_Cas9-T2A-hygro_cHS4_pEF1a_mCherry_puro_KanR_pU6_sgRNA_FLUC_1_2_cHS4_pTet_EYFP_HA_bGHpA	pHPHS232, pHPHS800, pAS254	This work
