## Supplemental Tables 1-8 in CSV format, zipped together for "Decoding RNA Metabolism by RNA-linked CRISPR Screening in Human Cells": table_s5_sra_accession_numbers.csv

biosample	sra	sample_name	sample_title	sample_id
SAMN41635751	SRR29254892	ntc_day1_bc1_grna	NTC day 1 barcode 1 genomic DNA amplicon sequencing	219p138
SAMN41635752	SRR29254891	ntc_day5_bc1_grna	NTC day 5 barcode 1 genomic DNA amplicon sequencing	219p139
SAMN41635753	SRR29254880	ntc_day13_bc1_grna	NTC day 13 barcode 1 genomic DNA amplicon sequencing	219p140
SAMN41635754	SRR29254869	ntc_day21_bc1_grna	NTC day 21 barcode 1 genomic DNA amplicon sequencing	219p141
SAMN41635755	SRR29254861	ntc_day1_bc1_total	NTC day 1 barcode 1 mRNA amplicon sequencing	219p27
SAMN41635756	SRR29254860	ntc_day3_bc1_total	NTC day 3 barcode 1 mRNA amplicon sequencing	219p29
SAMN41635757	SRR29254859	ntc_day5_bc1_total	NTC day 5 barcode 1 mRNA amplicon sequencing	219p31
SAMN41635758	SRR29254858	ntc_day7_dmso_bc1_total	NTC day 7 barcode 1 mRNA amplicon sequencing	219p3
SAMN41635759	SRR29254857	ntc_day13_bc1_total	NTC day 13 barcode 1 mRNA amplicon sequencing	219p33
SAMN41635760	SRR29254856	ntc_day21_bc1_total	NTC day 21 barcode 1 mRNA amplicon sequencing	219p34
SAMN41635761	SRR29254890	ntc_polysome_bc1_mono_rep1	NTC polysome barcode 1 monosome fraction mRNA replicate 1 amplicon sequencing	228p6
SAMN41635762	SRR29254889	ntc_polysome_bc1_light_rep1	NTC polysome barcode 1 light polysome fraction mRNA replicate 1 amplicon sequencing	228p7
SAMN41635763	SRR29254888	ntc_polysome_bc1_heavy_rep1	NTC polysome barcode 1 heavy polysome fraction mRNA replicate 1 amplicon sequencing	228p8
SAMN41635764	SRR29254887	ntc_polysome_bc1_mono_rep2	NTC polysome barcode 1 monosome fraction mRNA replicate 2 amplicon sequencing	228p26
SAMN41635765	SRR29254886	ntc_polysome_bc1_light_rep2	NTC polysome barcode 1 light polysome fraction mRNA replicate 2 amplicon sequencing	228p27
SAMN41635766	SRR29254885	ntc_polysome_bc1_heavy_rep2	NTC polysome barcode 1 heavy polysome fraction mRNA replicate 2 amplicon sequencing	228p28
SAMN41635767	SRR29254884	ntc_day1_bc1_i2_retained	NTC day 1 barcode 1 retained intron 2 mRNA amplicon sequencing	219p48
SAMN41635768	SRR29254883	ntc_day1_bc1_i1_retained	NTC day 1 barcode 1 retained intron 1 mRNA amplicon sequencing	219p152
SAMN41635769	SRR29254882	ntc_day1_bc1_e2_skipped	NTC day 1 barcode 1 skipped exon 2 mRNA amplicon sequencing	219p153
SAMN41635770	SRR29254881	ntc_day3_bc1_i2_retained	NTC day 1 barcode 1 retained intron 2 mRNA amplicon sequencing	219p49
SAMN41635771	SRR29254879	ntc_day3_bc1_i1_retained	NTC day 1 barcode 1 retained intron 1 mRNA amplicon sequencing	219p154
SAMN41635772	SRR29254878	ntc_day3_bc1_e2_skipped	NTC day 1 barcode 1 skipped exon 2 mRNA amplicon sequencing	219p155
SAMN41635773	SRR29254877	ntc_day5_bc1_i2_retained	NTC day 1 barcode 1 retained intron 2 mRNA amplicon sequencing	219p50
SAMN41635774	SRR29254876	ntc_day5_bc1_i1_retained	NTC day 1 barcode 1 retained intron 1 mRNA amplicon sequencing	219p156
SAMN41635775	SRR29254875	ntc_day5_bc1_e2_skipped	NTC day 1 barcode 1 skipped exon 2 mRNA amplicon sequencing	219p257
SAMN41635776	SRR29254874	ntc_day7_dmso_bc1_i1_retained	NTC day 1 barcode 1 retained intron 1 mRNA amplicon sequencing	219p13
SAMN41635777	SRR29254873	ntc_day7_dmso_bc1_i2_retained	NTC day 1 barcode 1 retained intron 2 mRNA amplicon sequencing	219p14
SAMN41635778	SRR29254872	ntc_day7_dmso_bc1_e2_skipped	NTC day 1 barcode 1 skipped exon 2 mRNA amplicon sequencing	219p15
SAMN41635779	SRR29254858	ptc_day7_dmso_bc1_total	PTC barcode 1 mRNA amplicon sequencing	219p2
SAMN41635780	SRR29254871	ptc_day7_dmso_bc2_total	PTC barcode 2 mRNA amplicon sequencing	219p1
SAMN41635781	SRR29254870	ntc_bc1_total	NTC barcode 1 mRNA amplicon sequencing	179p2
SAMN41635782	SRR29254868	ntc_bc2_total	NTC barcode 2 mRNA amplicon sequencing	228p9
SAMN41635783	SRR29254867	ptc_sggcn2_bc1_total	PTC GCN1 sgRNA barcode 1 mRNA amplicon sequencing	207p4
SAMN41635784	SRR29254866	ptc_sgcontrol_bc1_total	PTC control sgRNA barcode 1 mRNA amplicon sequencing	207p5
SAMN41635785	SRR29254865	ptc_isrib_1_bc1_total	PTC ISRIB treatment barcode 1 mRNA amplicon sequencing	207p9
SAMN41635786	SRR29254864	ptc_dmso_1_bc1_total	PTC control treatment barcode 1 mRNA amplicon sequencing	207p12
SAMN41635787	SRR29254863	eyfpwt_homoharringtonine_bc1_total	EYFP HHT treatment barcode 1 mRNA amplicon sequencing	208p10a
SAMN41635788	SRR29254862	eyfpwt_untreated_bc1_total	EYFP control treatment barcode 1 mRNA amplicon sequencing	208p12a
SAMN41637282	SRR29256533	sggcn1_hht_rep1	GCN1 sgRNA homoharringtonine treated rep 1 ribosome footprint sequencing	225p41
SAMN41637283	SRR29256532	sggcn1_dmso_rep1	GCN1 sgRNA DMSO treated rep 1 ribosome footprint sequencing	225p43
SAMN41637284	SRR29256531	sgfluc_hht_rep1	FLUC sgRNA homoharringtonine treated rep 1 ribosome footprint sequencing	225p45
SAMN41637285	SRR29256530	sgfluc_dmso_rep1	FLUC sgRNA DMSO treated rep 1 ribosome footprint sequencing	225p47
SAMN41637286	SRR29256529	sggcn1_hht_rep2	GCN1 sgRNA homoharringtonine treated rep 2 ribosome footprint sequencing	225p61
SAMN41637287	SRR29256528	sggcn1_dmso_rep2	GCN1 sgRNA DMSO treated rep 2 ribosome footprint sequencing	225p62
SAMN41637288	SRR29256527	sgfluc_hht_rep2	FLUC sgRNA homoharringtonine treated rep 2 ribosome footprint sequencing	225p63
SAMN41637289	SRR29256526	sgfluc_dmso_rep2	FLUC sgRNA DMSO treated rep 2 ribosome footprint sequencing	225p64
SAMN41637175	SRR29256344	aqr	AQR sgRNA polyA RNA sequencing	226p1
SAMN41637176	SRR29256343	sf3b5	SF3B5 sgRNA polyA RNA sequencing	226p10
SAMN41637177	SRR29256336	sf3b6	SF3B6 sgRNA polyA RNA sequencing	226p11
SAMN41637178	SRR29256335	fluc	FLUC sgRNA polyA RNA sequencing	226p12
SAMN41637179	SRR29256334	gcn1_1_2_rep1_0h	GCN1_1_2 sgRNA rep 1 untreated polyA RNA sequencing	220p11
SAMN41637180	SRR29256333	gcn1_1_2_rep2_0h	GCN1_1_2 sgRNA rep 2 untreated polyA RNA sequencing	220p12
SAMN41637181	SRR29256332	gcn1_3_4_rep1_0h	GCN1_3_4 sgRNA rep 1 untreated polyA RNA sequencing	220p13
SAMN41637182	SRR29256331	gcn1_3_4_rep2_0h	GCN1_3_4 sgRNA rep 2 untreated polyA RNA sequencing	220p14
SAMN41637183	SRR29256330	fluc_1_2_rep1_0h	FLUC_1_2 sgRNA rep 1 untreated polyA RNA sequencing	220p15
SAMN41637184	SRR29256329	fluc_1_2_rep2_0h	FLUC_1_2 sgRNA rep 2 untreated polyA RNA sequencing	220p16
SAMN41637185	SRR29256342	gcn1_3_4_rep1_6h	GCN1_3_4 sgRNA rep 1 homoharringtonine 6hr polyA RNA sequencing	220p19
SAMN41637186	SRR29256341	gcn1_3_4_rep2_6h	GCN1_3_4 sgRNA rep 2 homoharringtonine 6hr polyA RNA sequencing	220p20
SAMN41637187	SRR29256340	fluc_1_2_rep1_6h	FLUC_1_2 sgRNA rep 1 homoharringtonine 6hr polyA RNA sequencing	220p21
SAMN41637188	SRR29256339	fluc_1_2_rep2_6h	FLUC_1_2 sgRNA rep 2 homoharringtonine 6hr polyA RNA sequencing	220p22
SAMN41637189	SRR29256338	gcn1_1_2_rep1_6h	GCN1_1_2 sgRNA rep 1 homoharringtonine 6hr polyA RNA sequencing	220p17
SAMN41637190	SRR29256337	gcn1_1_2_rep2_6h	GCN1_1_2 sgRNA rep 2 homoharringtonine 6hr polyA RNA sequencing	220p18
SAMN39206027	SRR27390986	rbp_dual_sgrna_linkage	sgRNA-barcode linkage plasmid amplicon sequencing	182p1
